# APOE traffics to astrocyte lipid droplets and modulates triglyceride saturation and droplet size

**DOI:** 10.1101/2023.04.28.538740

**Authors:** Ian A. Windham, Joey V. Ragusa, E. Diane Wallace, Colby H. Wagner, Kristen K. White, Sarah Cohen

**Affiliations:** Department of Cell Biology and Physiology, University of North Carolina at Chapel Hill; Mass Spectrometry Core Laboratory, Department of Chemistry, University of North Carolina at Chapel Hill; Microscopy Services Laboratory, Department of Pathology and Laboratory Medicine, University of North Carolina at Chapel Hill

**Author notes:** Correspondences: Sarah Cohen.

## Abstract

The *E4* variant of *APOE* strongly predisposes individuals to late-onset Alzheimer’s disease. We demonstrate that in response to neutral lipid synthesis, apolipoprotein E (APOE) in astrocytes can avoid translocation into the ER lumen and traffic to lipid droplets (LDs) via membrane bridges at ER-LD contacts. *APOE* knockdown promotes fewer, larger LDs containing more unsaturated triglyceride. This LD size distribution phenotype was rescued by chimeric APOE that targets only LDs. APOE4*-*expressing astrocytes also form a small number of large LDs enriched in unsaturated triglyceride. Additionally, the larger LDs in *APOE4* cells exhibit impaired turnover and increased sensitivity to lipid peroxidation. Our data indicate that APOE plays a previously unrecognized role as an LD surface protein that regulates LD size and composition.

*APOE4* is a toxic gain of function variant that causes aberrant LD composition and morphology. We propose that *APOE4* astrocytes with large, unsaturated LDs are sensitized to lipid peroxidation or lipotoxicity, which could contribute to Alzheimer’s disease risk.

**Summary:** Windham *et al*. discover that APOE in astrocytes can traffic to lipid droplets (LDs), where it modulates LD composition and size. Astrocytes expressing the Alzheimer’s risk variant APOE4 form large LDs with impaired turnover and increased peroxidation sensitivity.
