## Supplementary Table 2 for "APOE traffics to astrocyte lipid droplets and modulates triglyceride saturation and droplet size"

### Sheet: Supp. Table 2
contrast	set	pval	padj	ES	NES	nMoreExtreme	size
KD - NT	total_cs_11	0.00171174	0.10784	0.819823	1.77334	9	8
KD - NT	total_cl_55	0.0111808	0.352194	0.807896	1.61172	65	6
KD - NT	total_cl_63	0.0266789	0.560258	-0.959941	-1.44479	115	2
KD - NT	Class_TG	0.0421887	0.624634	0.296853	1.27627	228	217
KD - NT	total_cs_4	0.0495741	0.624634	-0.36751	-1.36631	226	78
KD - NT	total_cl_26	0.081543	0.642151	-0.771676	-1.48618	333	5
KD - NT	total_cl_45	0.07213	0.642151	0.729037	1.3785	425	5
KD - NT	total_cl_51	0.068395	0.642151	0.677255	1.41337	400	7
KD - NT	total_cl_48	0.0962336	0.673635	0.579402	1.37528	556	11
KD - NT	total_cs_10	0.112828	0.710819	0.602626	1.34709	656	9
KD - NT	total_cl_24	0.131325	0.752133	-0.881228	-1.32632	570	2
KD - NT	total_cs_12	0.149332	0.783993	0.713497	1.27057	882	4
KD - NT	Class_DG	0.279906	0.830856	0.363536	1.13056	1548	32
KD - NT	Class_PE	0.232638	0.830856	-0.27442	-1.11079	1081	127
KD - NT	Class_PG	0.262102	0.830856	-0.480173	-1.18622	1109	13
KD - NT	total_cl_46	0.342408	0.830856	0.414926	1.10484	1936	17
KD - NT	total_cl_49	0.307627	0.830856	0.635757	1.13213	1818	4
KD - NT	total_cl_50	0.322964	0.830856	0.442396	1.12223	1847	14
KD - NT	total_cl_52	0.292028	0.830856	0.430592	1.14656	1651	17
KD - NT	total_cl_53	0.177616	0.830856	0.661395	1.2506	1048	5
KD - NT	total_cl_60	0.356081	0.830856	-0.377989	-1.07176	1580	22
KD - NT	total_cl_64	0.343561	0.830856	-0.533093	-1.12677	1421	7
KD - NT	total_cl_66	0.213379	0.830856	-0.672946	-1.29603	873	5
KD - NT	total_cl_68	0.347746	0.830856	-0.761128	-1.14556	1511	2
KD - NT	total_cs_0	0.33143	0.830856	-0.289389	-1.06733	1508	75
KD - NT	total_cs_7	0.329301	0.830856	0.37593	1.09979	1823	25
KD - NT	total_cs_9	0.353988	0.830856	0.510327	1.10387	2067	8
KD - NT	total_cl_18	0.394148	0.859091	0.463116	1.06908	2289	10
KD - NT	total_cl_32	0.395455	0.859091	-0.372662	-1.04163	1739	21
KD - NT	total_cl_28	0.462308	0.895373	-0.49728	-1.00733	1894	6
KD - NT	total_cl_31	0.481337	0.895373	-0.48722	-0.986954	1972	6
KD - NT	total_cl_38	0.428231	0.895373	0.275003	1.00869	2335	72
KD - NT	total_cl_58	0.483217	0.895373	-0.342056	-0.979121	2144	23
KD - NT	total_cl_61	0.444405	0.895373	0.685609	1.02747	2513	2
KD - NT	Class_ChE	0.525052	0.945093	0.405259	0.961934	3038	11
KD - NT	total_cl_29	0.561252	0.967344	0.639466	0.958318	3174	2
KD - NT	total_cl_62	0.568123	0.967344	-0.382845	-0.924202	2405	12
KD - NT	total_cs_8	0.593926	0.984666	0.351519	0.90914	3382	15
KD - NT	Class_PI	0.930377	0.993453	-0.214873	-0.683342	4195	36
KD - NT	total_cl_20	0.836058	0.993453	-0.327295	-0.662995	3426	6
KD - NT	total_cl_30	0.857379	0.993453	-0.278614	-0.672585	3630	12
KD - NT	total_cl_34	0.879313	0.993453	0.224739	0.747296	4815	44
KD - NT	total_cl_35	0.739736	0.993453	0.291135	0.815187	4143	21
KD - NT	total_cl_37	0.725784	0.993453	-0.294998	-0.814939	3191	20
KD - NT	total_cl_39	0.632198	0.993453	0.340148	0.87973	3600	15
KD - NT	total_cl_40	0.892626	0.993453	-0.214088	-0.747952	4006	57
KD - NT	total_cl_41	0.923884	0.993453	-0.286567	-0.580494	3786	6
KD - NT	total_cl_42	0.758359	0.993453	-0.253748	-0.810805	3401	37
KD - NT	total_cl_43	0.804837	0.993453	0.431743	0.768832	4758	4
KD - NT	total_cl_44	0.658974	0.993453	-0.294695	-0.862603	2940	25
KD - NT	total_cl_47	0.857522	0.993453	-0.396677	-0.665461	3550	3
KD - NT	total_cl_54	0.670296	0.993453	0.307658	0.861451	3754	21
KD - NT	total_cl_56	0.683644	0.993453	-0.290872	-0.841999	3046	24
KD - NT	total_cl_57	0.732358	0.993453	0.35035	0.808761	4254	10
KD - NT	total_cl_59	0.913986	0.993453	0.338303	0.639678	5397	5
KD - NT	total_cs_2	0.700391	0.993453	0.22666	0.895212	3765	113
KD - NT	total_cs_3	0.811925	0.993453	0.218755	0.834694	4411	90
KD - NT	total_cs_5	0.824813	0.993453	-0.221365	-0.812957	3742	73
KD - NT	total_cs_6	0.828831	0.993453	-0.230701	-0.786034	3742	50
KD - NT	total_cs_1	0.949691	0.997176	0.189119	0.759115	5077	126
KD - NT	Class_PC	1	1	-0.129884	-0.568687	4586	240
KD - NT	total_cl_33	0.983976	1	-0.196672	-0.503432	4236	15
KD - NT	total_cl_36	0.994655	1	-0.167124	-0.58945	4465	60
