## Supplementary Table 4 for "APOE traffics to astrocyte lipid droplets and modulates triglyceride saturation and droplet size"

### Sheet: Supp. Table 4
contrast	set	pval	padj	ES	NES	nMoreExtreme	size
E4 - E3	Class_PC	0.000117302	0.0011768	-0.555987	-2.44868	0	245
E4 - E3	Class_PE	0.000127	0.0011768	-0.536329	-2.21916	0	131
E4 - E3	Class_PI	0.00014455	0.0011768	-0.704859	-2.38397	0	38
E4 - E3	total_cl_36	0.000269614	0.0011768	-0.492562	-1.8613	1	69
E4 - E3	total_cl_38	0.00013224	0.0011768	-0.474214	-1.85421	0	86
E4 - E3	total_cl_54	0.000300752	0.0011768	0.663886	2.36672	0	29
E4 - E3	total_cl_58	0.000313087	0.0011768	0.619919	2.27326	0	33
E4 - E3	total_cl_60	0.000316156	0.0011768	0.730535	2.75271	0	36
E4 - E3	total_cl_62	0.000292826	0.0011768	0.745007	2.5559	0	25
E4 - E3	total_cl_64	0.000272851	0.0011768	0.716674	2.22684	0	17
E4 - E3	total_cs_1	0.000128999	0.0011768	-0.556298	-2.24698	0	108
E4 - E3	total_cs_10	0.000268817	0.0011768	0.799468	2.3301	0	14
E4 - E3	total_cs_11	0.000266525	0.0011768	0.846789	2.41479	0	13
E4 - E3	total_cs_12	0.000263435	0.0011768	0.865683	2.35803	0	11
E4 - E3	total_cs_2	0.00012955	0.0011768	-0.568221	-2.28707	0	106
E4 - E3	total_cs_3	0.000131458	0.0011768	-0.468088	-1.84343	0	90
E4 - E3	total_cs_8	0.000300752	0.0011768	0.67843	2.41857	0	29
E4 - E3	total_cs_9	0.000281373	0.0011768	0.76171	2.47017	0	20
E4 - E3	total_cl_42	0.000441696	0.00155756	-0.581379	-1.91684	2	34
E4 - E3	total_cl_59	0.000500501	0.00167668	0.873591	2.15642	1	8
E4 - E3	total_cl_56	0.000608828	0.00194245	0.551453	1.97763	1	30
E4 - E3	total_cs_14	0.000721327	0.00219677	0.91871	1.91522	2	5
E4 - E3	Class_TG	0.000823045	0.00229767	0.709769	3.73642	0	319
E4 - E3	total_cl_40	0.000804829	0.00229767	-0.464735	-1.77692	5	74
E4 - E3	total_cl_34	0.00142674	0.00382366	-0.510432	-1.76001	9	42
E4 - E3	total_cs_15	0.00179252	0.00461918	0.989717	1.52602	7	2
E4 - E3	total_cs_13	0.00312575	0.00775649	0.88129	1.83721	12	5
E4 - E3	total_cl_44	0.00455443	0.0108981	-0.561845	-1.73179	29	25
E4 - E3	total_cs_7	0.00560028	0.0129386	0.400311	1.61922	15	51
E4 - E3	total_cl_57	0.00883534	0.0197323	0.649311	1.80629	32	12
E4 - E3	total_cs_0	0.0122675	0.0265135	-0.403987	-1.52659	90	69
E4 - E3	total_cl_46	0.0128	0.0268	-0.634299	-1.66101	79	13
E4 - E3	total_cl_32	0.017055	0.0346268	-0.528035	-1.60008	111	23
E4 - E3	total_cl_35	0.0188562	0.0371577	-0.555506	-1.60374	120	19
E4 - E3	total_cl_53	0.0318182	0.0609091	0.647935	1.66189	125	9
E4 - E3	total_cl_45	0.036961	0.0687885	-0.76161	-1.47828	215	5
E4 - E3	total_cl_39	0.03904	0.0706941	-0.581772	-1.52346	243	13
E4 - E3	total_cl_37	0.0666873	0.11758	-0.487293	-1.42433	429	20
E4 - E3	total_cl_31	0.0744895	0.127969	-0.655222	-1.42014	444	7
E4 - E3	total_cl_20	0.0828903	0.136049	0.662638	1.47647	342	6
E4 - E3	total_cl_33	0.0832537	0.136049	-0.525736	-1.40466	522	14
E4 - E3	total_cl_55	0.0855229	0.136429	0.543007	1.43843	331	10
E4 - E3	total_cl_43	0.101695	0.158455	-0.732919	-1.32454	587	4
E4 - E3	total_cl_41	0.104396	0.158966	-0.608911	-1.37682	626	8
E4 - E3	total_cl_47	0.11019	0.16406	0.733124	1.41541	464	4
E4 - E3	Class_PG	0.14271	0.204204	0.498701	1.32106	553	10
E4 - E3	total_cl_51	0.143247	0.204204	0.566624	1.33444	576	7
E4 - E3	total_cl_70	0.187094	0.261152	0.827763	1.27631	834	2
E4 - E3	total_cl_18	0.234735	0.320964	0.486601	1.20115	937	8
E4 - E3	total_cs_6	0.244874	0.328132	0.257557	1.1124	632	70
E4 - E3	total_cl_30	0.258575	0.339696	-0.526915	-1.19142	1552	8
E4 - E3	total_cl_66	0.271212	0.349446	0.452627	1.16094	1073	9
E4 - E3	total_cl_48	0.292974	0.370363	-0.474785	-1.15064	1792	10
E4 - E3	total_cl_52	0.380966	0.47268	0.331883	1.04611	1372	18
E4 - E3	Class_DG	0.45175	0.543591	0.278814	0.999888	1483	30
E4 - E3	total_cs_4	0.454344	0.543591	-0.250148	-1.00198	3492	101
E4 - E3	Class_ChE	0.480248	0.564502	-0.460275	-0.997605	2868	7
E4 - E3	total_cl_28	0.489459	0.565409	-0.608752	-1.0088	2785	3
E4 - E3	total_cl_27	0.54739	0.611252	0.617437	0.952011	2442	2
E4 - E3	total_cl_49	0.544466	0.611252	0.409072	0.911482	2252	6
E4 - E3	total_cs_5	0.603904	0.663304	0.210172	0.937392	1484	84
E4 - E3	total_cl_29	0.634223	0.685371	-0.550837	-0.912825	3609	3
E4 - E3	total_cl_22	0.676227	0.719162	0.544987	0.840302	3017	2
E4 - E3	total_cl_61	0.801031	0.838579	0.478149	0.737246	3574	2
E4 - E3	total_cl_63	0.893793	0.921295	0.421594	0.650045	3988	2
E4 - E3	total_cl_26	0.932888	0.939154	-0.457864	-0.686171	5170	2
E4 - E3	total_cl_50	0.939154	0.939154	0.206927	0.64296	3441	17
